# Synergistic and offset effects of fungal species combinations on plant performance

**DOI:** 10.1101/2021.05.09.443080

**Authors:** Yoshie Hori, Hiroaki Fujita, Kei Hiruma, Kazuhiko Narisawa, Hirokazu Toju

## Abstract

In natural and agricultural ecosystems, survival and growth of plants depend substantially on microbes in the endosphere and rhizosphere. Although numerous studies have reported the presence of plant-growth promoting bacteria and fungi in below-ground biomes, it remains a major challenge to understand how sets of microbial species positively or negatively affect plants’ performance. By conducting a series of single- and dual-inoculation experiments of 13 endophytic and soil fungi targeting a Brassicaceae plant species, we here evaluated how microbial effects on plants depend on presence/absence of co-occurring microbes. The comparison of single- and dual-inoculation experiments showed that combinations of the fungal isolates with the highest plant-growth promoting effects in single inoculations did not yield highly positive impacts on plant performance traits (e.g., shoot dry weight). In contrast, pairs of fungi including small/moderate contributions to plants in single-inoculation contexts showed the greatest effects on plants among the 78 fungal pairs examined. These results on the offset and synergistic effects of pairs of microbes suggest that inoculation experiments of single microbial species/isolates can result in the overestimation or underestimation of microbial functions in multi-species contexts. Because keeping single-microbe systems in outdoor conditions is impractical, designing sets of microbes that can maximize performance of crop plants is an important step for the use of microbial functions in sustainable agriculture.
