## Supplementary Data S3 for "Synergistic and offset effects of fungal species combinations on plant performance"

Morphology	Treatment	Df	F value	Pr(>F)
Shoot Dry Weight	cur_0077	1	142.6	2.12E-20
Shoot Dry Weight	asp_0917	1	3.7	5.79E-02
Shoot Dry Weight	cur_0077-x-asp_0917	1	25.2	2.55E-06
Shoot Dry Weight	cur_0077	1	142.6	2.12E-20
Shoot Dry Weight	asp_0917	1	3.7	5.79E-02
Shoot Dry Weight	cur_0077-x-asp_0917	1	25.2	2.55E-06
Shoot Dry Weight	cur_0077	1	98.7	1.00E-15
Shoot Dry Weight	fus_0983	1	18.5	4.75E-05
Shoot Dry Weight	cur_0077-x-fus_0983	1	10.7	1.60E-03
Shoot Dry Weight	tri_0218	1	187.3	8.28E-24
Shoot Dry Weight	asp_0917	1	124.5	1.01E-18
Shoot Dry Weight	tri_0218-x-asp_0917	1	0.1	7.24E-01
Shoot Dry Weight	cla_0230	1	72.4	3.37E-13
Shoot Dry Weight	asp_0917	1	309.0	5.21E-31
Shoot Dry Weight	cla_0230-x-asp_0917	1	8.9	3.62E-03
Shoot Dry Weight	asp_0917	1	5.4	2.21E-02
Shoot Dry Weight	fus_0983	1	64.1	2.73E-12
Shoot Dry Weight	asp_0917-x-fus_0983	1	42.0	3.92E-09
Shoot Dry Weight	asp_0917	1	51.2	2.05E-10
Shoot Dry Weight	alt_1239	1	308.7	5.44E-31
Shoot Dry Weight	asp_0917-x-alt_1239	1	11.9	8.63E-04
Shoot Dry Weight	cur_0077	1	46.1	2.05E-09
Shoot Dry Weight	tri_0218	1	57.5	6.50E-11
Shoot Dry Weight	cur_0077-x-tri_0218	1	0.1	7.86E-01
Shoot Dry Weight	cur_0077	1	46.3	1.96E-09
Shoot Dry Weight	cla_0230	1	19.4	3.43E-05
Shoot Dry Weight	cur_0077-x-cla_0230	1	0.7	4.22E-01
Shoot Dry Weight	cur_0077	1	0.1	7.68E-01
Shoot Dry Weight	ver_0232	1	39.6	1.05E-08
Shoot Dry Weight	cur_0077-x-ver_0232	1	11.1	1.27E-03
Shoot Dry Weight	tri_0218	1	24.2	4.89E-06
Shoot Dry Weight	cla_0230	1	3.9	5.06E-02
Shoot Dry Weight	tri_0218-x-cla_0230	1	7.9	6.25E-03
Shoot Dry Weight	tri_0218	1	0.8	3.71E-01
Shoot Dry Weight	ver_0232	1	40.8	6.95E-09
Shoot Dry Weight	tri_0218-x-ver_0232	1	10.4	1.71E-03
Shoot Dry Weight	col_0223	1	10.8	1.47E-03
Shoot Dry Weight	cla_0230	1	113.3	1.31E-17
Shoot Dry Weight	col_0223-x-cla_0230	1	18.7	3.89E-05
Shoot Dry Weight	col_0223	1	167.7	1.71E-23
Shoot Dry Weight	asp_0917	1	0.1	8.15E-01
Shoot Dry Weight	col_0223-x-asp_0917	1	129.6	4.85E-20
Shoot Dry Weight	cla_0230	1	0.0	9.62E-01
Shoot Dry Weight	ver_0232	1	59.7	1.42E-11
Shoot Dry Weight	cla_0230-x-ver_0232	1	4.4	3.77E-02
Shoot Dry Weight	cla_0230	1	4.4	3.96E-02
Shoot Dry Weight	alt_1239	1	87.5	2.82E-14
Shoot Dry Weight	cla_0230-x-alt_1239	1	3.7	5.74E-02
Shoot Dry Weight	ver_0232	1	185.5	5.00E-25
Shoot Dry Weight	asp_0917	1	39.8	6.65E-09
Shoot Dry Weight	ver_0232-x-asp_0917	1	0.0	8.75E-01
Shoot Dry Weight	ver_0232	1	112.0	8.46E-18
Shoot Dry Weight	fus_0983	1	6.3	1.37E-02
Shoot Dry Weight	ver_0232-x-fus_0983	1	2.4	1.25E-01
Shoot Dry Weight	pho_0052	1	4.5	3.75E-02
Shoot Dry Weight	cur_0077	1	7.2	8.47E-03
Shoot Dry Weight	pho_0052-x-cur_0077	1	22.3	8.28E-06
Shoot Dry Weight	pho_0052	1	47.4	4.24E-10
Shoot Dry Weight	muc_0113	1	0.4	5.31E-01
Shoot Dry Weight	pho_0052-x-muc_0113	1	0.5	4.69E-01
Shoot Dry Weight	pho_0052	1	49.2	2.36E-10
Shoot Dry Weight	col_0223	1	0.1	8.12E-01
Shoot Dry Weight	pho_0052-x-col_0223	1	0.3	5.79E-01
Shoot Dry Weight	pho_0052	1	14.0	0.000316449
Shoot Dry Weight	cla_0230	1	4.4	0.039603822
Shoot Dry Weight	pho_0052-x-cla_0230	1	7.5	0.007328859
Shoot Dry Weight	cur_0077	1	52.6	1.26E-10
Shoot Dry Weight	muc_0113	1	0.7	4.15E-01
Shoot Dry Weight	cur_0077-x-muc_0113	1	6.8	1.08E-02
Shoot Dry Weight	muc_0113	1	11.8	9.02E-04
Shoot Dry Weight	tri_0218	1	49.8	3.25E-10
Shoot Dry Weight	muc_0113-x-tri_0218	1	21.9	9.98E-06
Shoot Dry Weight	muc_0113	1	4.3	0.03973746
Shoot Dry Weight	col_0223	1	2.6	0.10785329
Shoot Dry Weight	muc_0113-x-col_0223	1	0.1	0.69935441
Shoot Dry Weight	muc_0113	1	0.8	3.73E-01
Shoot Dry Weight	cla_0230	1	60.7	1.04E-11
Shoot Dry Weight	muc_0113-x-cla_0230	1	0.1	7.41E-01
Shoot Dry Weight	muc_0113	1	23.2	4.81E-06
Shoot Dry Weight	ver_0232	1	54.4	3.87E-11
Shoot Dry Weight	muc_0113-x-ver_0232	1	12.3	6.63E-04
Shoot Dry Weight	tri_0218	1	59.8	1.45E-11
Shoot Dry Weight	col_0223	1	2.7	1.03E-01
Shoot Dry Weight	tri_0218-x-col_0223	1	8.1	5.51E-03
Shoot Dry Weight	cur_0077	1	120.3	2.47E-18
Shoot Dry Weight	col_0223	1	3.8	5.42E-02
Shoot Dry Weight	cur_0077-x-col_0223	1	1.4	2.47E-01
Shoot Dry Weight	cur_0077	1	7.0	9.81E-03
Shoot Dry Weight	ste_0804	1	31.1	2.46E-07
Shoot Dry Weight	cur_0077-x-ste_0804	1	11.0	1.32E-03
Shoot Dry Weight	cur_0077	1	5.5	2.21E-02
Shoot Dry Weight	alt_1239	1	75.1	5.22E-13
Shoot Dry Weight	cur_0077-x-alt_1239	1	20.8	1.87E-05
Shoot Dry Weight	tri_0218	1	5.2	2.52E-02
Shoot Dry Weight	ste_0804	1	20.1	2.12E-05
Shoot Dry Weight	tri_0218-x-ste_0804	1	15.4	1.66E-04
Shoot Dry Weight	col_0223	1	28.5	6.35E-07
Shoot Dry Weight	fus_0983	1	71.5	3.30E-13
Shoot Dry Weight	col_0223-x-fus_0983	1	38.3	1.52E-08
Shoot Dry Weight	cla_0230	1	1.5	2.25E-01
Shoot Dry Weight	ste_0804	1	36.6	3.22E-08
Shoot Dry Weight	cla_0230-x-ste_0804	1	5.0	2.71E-02
Shoot Dry Weight	cla_0230	1	28.2	9.26E-07
Shoot Dry Weight	fus_0983	1	0.1	7.17E-01
Shoot Dry Weight	cla_0230-x-fus_0983	1	2.0	1.61E-01
Shoot Dry Weight	ver_0232	1	14.4	2.45E-04
Shoot Dry Weight	ste_0804	1	0.0	8.74E-01
Shoot Dry Weight	ver_0232-x-ste_0804	1	36.9	2.01E-08
Shoot Dry Weight	ste_0804	1	45.9	9.92E-10
Shoot Dry Weight	fus_0983	1	1.4	2.43E-01
Shoot Dry Weight	ste_0804-x-fus_0983	1	5.0	2.82E-02
Shoot Dry Weight	muc_0113	1	23.7	3.87E-06
Shoot Dry Weight	ste_0804	1	36.5	2.28E-08
Shoot Dry Weight	muc_0113-x-ste_0804	1	19.0	3.01E-05
Shoot Dry Weight	muc_0113	1	385.9	4.10E-37
Shoot Dry Weight	asp_0917	1	96.0	1.58E-16
Shoot Dry Weight	muc_0113-x-asp_0917	1	169.5	1.02E-23
Shoot Dry Weight	tri_0218	1	38.7	2.02E-08
Shoot Dry Weight	fus_0983	1	6.5	1.25E-02
Shoot Dry Weight	tri_0218-x-fus_0983	1	19.9	2.64E-05
Shoot Dry Weight	tol_0289	1	172.3	1.03E-22
Shoot Dry Weight	asp_0917	1	270.0	5.68E-29
Shoot Dry Weight	tol_0289-x-asp_0917	1	33.7	9.37E-08
Shoot Dry Weight	ste_0804	1	203.3	2.11E-26
Shoot Dry Weight	asp_0917	1	86.6	2.05E-15
Shoot Dry Weight	ste_0804-x-asp_0917	1	0.2	6.78E-01
Shoot Dry Weight	pho_0052	1	143.8	1.88E-21
Shoot Dry Weight	asp_0917	1	114.1	1.63E-18
Shoot Dry Weight	pho_0052-x-asp_0917	1	0.0	8.73E-01
Shoot Dry Weight	muc_0113	1	0.0	0.85569798
Shoot Dry Weight	tol_0289	1	0.4	0.54271268
Shoot Dry Weight	muc_0113-x-tol_0289	1	5.5	0.02162021
Shoot Dry Weight	tri_0218	1	32.1	2.47E-07
Shoot Dry Weight	tol_0289	1	9.7	2.56E-03
Shoot Dry Weight	tri_0218-x-tol_0289	1	27.2	1.52E-06
Shoot Dry Weight	col_0223	1	37.7	1.50E-08
Shoot Dry Weight	ver_0232	1	44.5	1.23E-09
Shoot Dry Weight	col_0223-x-ver_0232	1	21.8	9.01E-06
Shoot Dry Weight	col_0223	1	5.7	1.92E-02
Shoot Dry Weight	tol_0289	1	25.4	2.41E-06
Shoot Dry Weight	col_0223-x-tol_0289	1	4.3	4.09E-02
Shoot Dry Weight	col_0223	1	17.7	5.50E-05
Shoot Dry Weight	ste_0804	1	50.4	1.52E-10
Shoot Dry Weight	col_0223-x-ste_0804	1	8.5	4.40E-03
Shoot Dry Weight	cla_0230	1	32.0	2.56E-07
Shoot Dry Weight	tol_0289	1	0.1	7.45E-01
Shoot Dry Weight	cla_0230-x-tol_0289	1	4.3	4.13E-02
Shoot Dry Weight	ver_0232	1	41.0	6.63E-09
Shoot Dry Weight	tol_0289	1	22.2	8.76E-06
Shoot Dry Weight	ver_0232-x-tol_0289	1	27.1	1.18E-06
Shoot Dry Weight	tol_0289	1	8.8	3.92E-03
Shoot Dry Weight	ste_0804	1	39.6	1.08E-08
Shoot Dry Weight	tol_0289-x-ste_0804	1	10.7	1.48E-03
Shoot Dry Weight	set_0031	1	34.5	4.97E-08
Shoot Dry Weight	pho_0052	1	0.5	4.83E-01
Shoot Dry Weight	set_0031-x-pho_0052	1	53.0	6.43E-11
Shoot Dry Weight	set_0031	1	42.3	4.07E-09
Shoot Dry Weight	cur_0077	1	18.6	4.01E-05
Shoot Dry Weight	set_0031-x-cur_0077	1	91.0	2.13E-15
Shoot Dry Weight	set_0031	1	4.9	2.93E-02
Shoot Dry Weight	cla_0230	1	12.4	6.67E-04
Shoot Dry Weight	set_0031-x-cla_0230	1	21.2	1.32E-05
Shoot Dry Weight	pho_0052	1	1.4	2.40E-01
Shoot Dry Weight	tri_0218	1	2.5	1.14E-01
Shoot Dry Weight	pho_0052-x-tri_0218	1	77.7	7.63E-14
Shoot Dry Weight	pho_0052	1	14.6	2.25E-04
Shoot Dry Weight	ver_0232	1	7.3	8.18E-03
Shoot Dry Weight	pho_0052-x-ver_0232	1	56.9	1.64E-11
Shoot Dry Weight	pho_0052	1	4.1	4.55E-02
Shoot Dry Weight	ste_0804	1	0.5	4.78E-01
Shoot Dry Weight	pho_0052-x-ste_0804	1	58.4	1.01E-11
Shoot Dry Weight	pho_0052	1	14.4	2.61E-04
Shoot Dry Weight	fus_0983	1	9.4	2.81E-03
Shoot Dry Weight	pho_0052-x-fus_0983	1	17.6	6.04E-05
Shoot Dry Weight	cur_0077	1	35.7	6.67E-08
Shoot Dry Weight	tol_0289	1	30.2	4.78E-07
Shoot Dry Weight	cur_0077-x-tol_0289	1	70.7	1.67E-12
Shoot Dry Weight	muc_0113	1	0.0	0.87314554
Shoot Dry Weight	fus_0983	1	0.0	0.87226373
Shoot Dry Weight	muc_0113-x-fus_0983	1	4.7	0.03270281
Shoot Dry Weight	set_0031	1	11.1	0.001208195
Shoot Dry Weight	muc_0113	1	14.6	0.000226164
Shoot Dry Weight	set_0031-x-muc_0113	1	3.5	0.064062337
Shoot Dry Weight	set_0031	1	10.8	1.44E-03
Shoot Dry Weight	tri_0218	1	31.6	2.06E-07
Shoot Dry Weight	set_0031-x-tri_0218	1	24.4	3.55E-06
Shoot Dry Weight	set_0031	1	22.3	7.36E-06
Shoot Dry Weight	col_0223	1	20.2	1.81E-05
Shoot Dry Weight	set_0031-x-col_0223	1	10.4	1.67E-03
Shoot Dry Weight	pho_0052	1	19.3	3.04E-05
Shoot Dry Weight	tol_0289	1	3.8	5.30E-02
Shoot Dry Weight	pho_0052-x-tol_0289	1	10.8	1.42E-03
Shoot Dry Weight	ver_0232	1	6.1	1.56E-02
Shoot Dry Weight	alt_1239	1	0.8	3.72E-01
Shoot Dry Weight	ver_0232-x-alt_1239	1	57.0	3.24E-11
Shoot Dry Weight	tol_0289	1	5.1	0.02706502
Shoot Dry Weight	fus_0983	1	3.6	0.06016315
Shoot Dry Weight	tol_0289-x-fus_0983	1	0.0	0.93071117
Shoot Dry Weight	ste_0804	1	0.1	7.61E-01
Shoot Dry Weight	alt_1239	1	11.7	9.49E-04
Shoot Dry Weight	ste_0804-x-alt_1239	1	59.1	1.71E-11
Shoot Dry Weight	fus_0983	1	15.8	1.51E-04
Shoot Dry Weight	alt_1239	1	79.4	1.20E-13
Shoot Dry Weight	fus_0983-x-alt_1239	1	25.0	3.29E-06
Shoot Dry Weight	set_0031	1	36.5	2.34E-08
Shoot Dry Weight	ver_0232	1	35.6	3.28E-08
Shoot Dry Weight	set_0031-x-ver_0232	1	28.0	6.56E-07
Shoot Dry Weight	set_0031	1	7.8	0.00650541
Shoot Dry Weight	tol_0289	1	14.6	0.000239961
Shoot Dry Weight	set_0031-x-tol_0289	1	0.4	0.50800419
Shoot Dry Weight	set_0031	1	33.2	8.18E-08
Shoot Dry Weight	ste_0804	1	17.4	6.10E-05
Shoot Dry Weight	set_0031-x-ste_0804	1	35.7	3.12E-08
Shoot Dry Weight	set_0031	1	191.7	1.63E-25
Shoot Dry Weight	asp_0917	1	324.8	4.72E-34
Shoot Dry Weight	set_0031-x-asp_0917	1	20.6	1.47E-05
Shoot Dry Weight	set_0031	1	4.8	0.03037228
Shoot Dry Weight	fus_0983	1	6.3	0.0135989
Shoot Dry Weight	set_0031-x-fus_0983	1	0.2	0.69105839
Shoot Dry Weight	set_0031	1	55.2	5.62E-11
Shoot Dry Weight	alt_1239	1	64.5	3.27E-12
Shoot Dry Weight	set_0031-x-alt_1239	1	82.2	2.27E-14
Shoot Dry Weight	pho_0052	1	6.3	1.40E-02
Shoot Dry Weight	alt_1239	1	9.9	2.19E-03
Shoot Dry Weight	pho_0052-x-alt_1239	1	79.0	5.41E-14
Shoot Dry Weight	muc_0113	1	51.2	2.05E-10
Shoot Dry Weight	alt_1239	1	63.5	4.40E-12
Shoot Dry Weight	muc_0113-x-alt_1239	1	69.4	7.80E-13
Shoot Dry Weight	tri_0218	1	6.8	1.08E-02
Shoot Dry Weight	alt_1239	1	10.3	1.94E-03
Shoot Dry Weight	tri_0218-x-alt_1239	1	109.8	2.09E-16
Shoot Dry Weight	col_0223	1	59.6	1.52E-11
Shoot Dry Weight	alt_1239	1	40.8	7.26E-09
Shoot Dry Weight	col_0223-x-alt_1239	1	72.6	3.45E-13
Shoot Dry Weight	tol_0289	1	58.4	5.37E-11
Shoot Dry Weight	alt_1239	1	47.1	1.59E-09
Shoot Dry Weight	tol_0289-x-alt_1239	1	89.2	1.88E-14
Leaf Number	cur_0077	1	315.5	1.72E-29
Leaf Number	asp_0917	1	79.6	1.25E-13
Leaf Number	cur_0077-x-asp_0917	1	114.2	4.49E-17
Leaf Number	cur_0077	1	315.5	1.72E-29
Leaf Number	asp_0917	1	79.6	1.25E-13
Leaf Number	cur_0077-x-asp_0917	1	114.2	4.49E-17
Leaf Number	cur_0077	1	315.5	1.72E-29
Leaf Number	asp_0917	1	79.6	1.25E-13
Leaf Number	cur_0077-x-asp_0917	1	114.2	4.49E-17
Leaf Number	cur_0077	1	92.0	2.41E-13
Leaf Number	fus_0983	1	22.8	1.38E-05
Leaf Number	cur_0077-x-fus_0983	1	14.0	4.33E-04
Leaf Number	tri_0218	1	644.6	4.51E-43
Leaf Number	asp_0917	1	358.1	2.64E-33
Leaf Number	tri_0218-x-asp_0917	1	222.8	3.39E-26
Leaf Number	cla_0230	1	129.3	3.66E-19
Leaf Number	asp_0917	1	249.1	8.67E-28
Leaf Number	cla_0230-x-asp_0917	1	29.3	4.90E-07
Leaf Number	asp_0917	1	73.6	5.43E-13
Leaf Number	fus_0983	1	229.9	2.25E-25
Leaf Number	asp_0917-x-fus_0983	1	105.1	2.75E-16
Leaf Number	asp_0917	1	414.1	1.25E-35
Leaf Number	alt_1239	1	1082.5	2.59E-52
Leaf Number	asp_0917-x-alt_1239	1	193.0	3.26E-24
Leaf Number	cur_0077	1	22.9	1.00E-05
Leaf Number	tri_0218	1	17.0	1.06E-04
Leaf Number	cur_0077-x-tri_0218	1	0.2	6.92E-01
Leaf Number	cur_0077	1	8.6	0.004654858
Leaf Number	cla_0230	1	6.2	0.015329468
Leaf Number	cur_0077-x-cla_0230	1	4.1	0.047523966
Leaf Number	cur_0077	1	0.2	0.653995143
Leaf Number	ver_0232	1	9.8	0.002484546
Leaf Number	cur_0077-x-ver_0232	1	9.1	0.003520066
Leaf Number	tri_0218	1	7.3	0.008662029
Leaf Number	cla_0230	1	3.2	0.076784282
Leaf Number	tri_0218-x-cla_0230	1	5.1	0.02668194
Leaf Number	tri_0218	1	0.1	0.806189258
Leaf Number	ver_0232	1	6.9	0.009880199
Leaf Number	tri_0218-x-ver_0232	1	12.2	0.000730024
Leaf Number	col_0223	1	0.2	0.636016571
Leaf Number	cla_0230	1	9.9	0.002190013
Leaf Number	col_0223-x-cla_0230	1	0.5	0.466782995
Leaf Number	col_0223	1	638.7	1.94E-46
Leaf Number	asp_0917	1	197.1	7.62E-26
Leaf Number	col_0223-x-asp_0917	1	349.5	3.47E-35
Leaf Number	cla_0230	1	0.0	0.879448682
Leaf Number	ver_0232	1	10.8	0.001428019
Leaf Number	cla_0230-x-ver_0232	1	6.9	0.010192565
Leaf Number	cla_0230	1	16.8	1.02E-04
Leaf Number	alt_1239	1	54.6	1.59E-10
Leaf Number	cla_0230-x-alt_1239	1	58.8	4.76E-11
Leaf Number	ver_0232	1	532.1	6.61E-43
Leaf Number	asp_0917	1	242.6	4.70E-29
Leaf Number	ver_0232-x-asp_0917	1	125.9	1.13E-19
Leaf Number	ver_0232	1	23.7	5.63E-06
Leaf Number	fus_0983	1	0.2	6.56E-01
Leaf Number	ver_0232-x-fus_0983	1	0.4	5.56E-01
Leaf Number	pho_0052	1	11.7	0.001003286
Leaf Number	cur_0077	1	0.3	0.585690249
Leaf Number	pho_0052-x-cur_0077	1	15.0	0.000221735
Leaf Number	pho_0052	1	32.9	9.36E-08
Leaf Number	muc_0113	1	1.6	2.10E-01
Leaf Number	pho_0052-x-muc_0113	1	0.6	4.48E-01
Leaf Number	pho_0052	1	25.2	2.13E-06
Leaf Number	col_0223	1	0.2	6.96E-01
Leaf Number	pho_0052-x-col_0223	1	1.4	2.45E-01
Leaf Number	pho_0052	1	14.9	0.00020876
Leaf Number	cla_0230	1	1.4	0.238541793
Leaf Number	pho_0052-x-cla_0230	1	7.5	0.007609936
Leaf Number	cur_0077	1	35.9	5.57E-08
Leaf Number	muc_0113	1	5.4	2.30E-02
Leaf Number	cur_0077-x-muc_0113	1	0.4	5.08E-01
Leaf Number	muc_0113	1	0.1	0.820929643
Leaf Number	tri_0218	1	14.4	0.000260222
Leaf Number	muc_0113-x-tri_0218	1	2.2	0.141134282
Leaf Number	muc_0113	1	2.9	0.09193146
Leaf Number	col_0223	1	3.2	0.07458119
Leaf Number	muc_0113-x-col_0223	1	0.0	0.88416931
Leaf Number	muc_0113	1	0.8	0.360240612
Leaf Number	cla_0230	1	13.8	0.000354804
Leaf Number	muc_0113-x-cla_0230	1	0.6	0.434752231
Leaf Number	muc_0113	1	0.9	3.58E-01
Leaf Number	ver_0232	1	24.0	3.48E-06
Leaf Number	muc_0113-x-ver_0232	1	1.4	2.34E-01
Leaf Number	tri_0218	1	13.4	0.000415731
Leaf Number	col_0223	1	0.4	0.512421125
Leaf Number	tri_0218-x-col_0223	1	0.9	0.340385459
Leaf Number	cur_0077	1	65.4	5.96E-12
Leaf Number	col_0223	1	9.6	2.69E-03
Leaf Number	cur_0077-x-col_0223	1	5.8	1.86E-02
Leaf Number	cur_0077	1	26.2	2.10E-06
Leaf Number	ste_0804	1	46.9	1.38E-09
Leaf Number	cur_0077-x-ste_0804	1	0.1	8.20E-01
Leaf Number	cur_0077	1	7.3	8.77E-03
Leaf Number	alt_1239	1	156.2	6.07E-19
Leaf Number	cur_0077-x-alt_1239	1	10.2	2.22E-03
Leaf Number	tri_0218	1	8.4	4.78E-03
Leaf Number	ste_0804	1	44.3	2.04E-09
Leaf Number	tri_0218-x-ste_0804	1	1.4	2.41E-01
Leaf Number	col_0223	1	12.1	8.26E-04
Leaf Number	fus_0983	1	27.2	1.39E-06
Leaf Number	col_0223-x-fus_0983	1	8.1	5.72E-03
Leaf Number	cla_0230	1	3.7	5.79E-02
Leaf Number	ste_0804	1	41.3	5.92E-09
Leaf Number	cla_0230-x-ste_0804	1	1.2	2.79E-01
Leaf Number	cla_0230	1	25.1	4.27E-06
Leaf Number	fus_0983	1	7.1	9.71E-03
Leaf Number	cla_0230-x-fus_0983	1	0.8	3.78E-01
Leaf Number	ver_0232	1	7.0	0.009527692
Leaf Number	ste_0804	1	15.6	0.000138847
Leaf Number	ver_0232-x-ste_0804	1	5.7	0.018278662
Leaf Number	ste_0804	1	55.7	8.51E-11
Leaf Number	fus_0983	1	2.3	1.31E-01
Leaf Number	ste_0804-x-fus_0983	1	0.0	9.01E-01
Leaf Number	muc_0113	1	1.1	2.97E-01
Leaf Number	ste_0804	1	68.2	4.45E-13
Leaf Number	muc_0113-x-ste_0804	1	2.6	1.12E-01
Leaf Number	muc_0113	1	546.7	1.23E-43
Leaf Number	asp_0917	1	187.7	3.34E-25
Leaf Number	muc_0113-x-asp_0917	1	279.5	1.72E-31
Leaf Number	tri_0218	1	13.3	0.000529278
Leaf Number	fus_0983	1	1.2	0.272345683
Leaf Number	tri_0218-x-fus_0983	1	0.0	0.951878307
Leaf Number	tol_0289	1	74.2	2.03E-13
Leaf Number	asp_0917	1	334.5	3.11E-32
Leaf Number	tol_0289-x-asp_0917	1	28.7	6.44E-07
Leaf Number	ste_0804	1	439.2	1.74E-39
Leaf Number	asp_0917	1	272.4	4.68E-31
Leaf Number	ste_0804-x-asp_0917	1	78.2	2.22E-14
Leaf Number	pho_0052	1	518.6	2.04E-42
Leaf Number	asp_0917	1	565.7	4.43E-44
Leaf Number	pho_0052-x-asp_0917	1	72.0	1.50E-13
Leaf Number	muc_0113	1	1.2	0.28048061
Leaf Number	tol_0289	1	2.8	0.09970474
Leaf Number	muc_0113-x-tol_0289	1	2.2	0.14385059
Leaf Number	tri_0218	1	18.5	5.08E-05
Leaf Number	tol_0289	1	0.9	3.48E-01
Leaf Number	tri_0218-x-tol_0289	1	0.9	3.48E-01
Leaf Number	col_0223	1	4.5	0.036605757
Leaf Number	ver_0232	1	12.3	0.000681361
Leaf Number	col_0223-x-ver_0232	1	6.0	0.016005695
Leaf Number	col_0223	1	12.5	0.000647456
Leaf Number	tol_0289	1	7.8	0.006242039
Leaf Number	col_0223-x-tol_0289	1	6.2	0.014391563
Leaf Number	col_0223	1	1.0	3.13E-01
Leaf Number	ste_0804	1	54.3	4.08E-11
Leaf Number	col_0223-x-ste_0804	1	0.5	4.87E-01
Leaf Number	cla_0230	1	30.4	4.62E-07
Leaf Number	tol_0289	1	1.1	2.92E-01
Leaf Number	cla_0230-x-tol_0289	1	1.1	2.92E-01
Leaf Number	ver_0232	1	24.0	4.16E-06
Leaf Number	tol_0289	1	2.2	1.43E-01
Leaf Number	ver_0232-x-tol_0289	1	1.7	1.91E-01
Leaf Number	tol_0289	1	3.7	5.71E-02
Leaf Number	ste_0804	1	54.3	7.52E-11
Leaf Number	tol_0289-x-ste_0804	1	0.6	4.25E-01
Leaf Number	set_0031	1	56.9	1.89E-11
Leaf Number	pho_0052	1	15.9	1.27E-04
Leaf Number	set_0031-x-pho_0052	1	84.3	4.82E-15
Leaf Number	set_0031	1	2.2	0.142817489
Leaf Number	cur_0077	1	0.4	0.542267322
Leaf Number	set_0031-x-cur_0077	1	12.4	0.000703376
Leaf Number	set_0031	1	5.6	0.019885466
Leaf Number	cla_0230	1	0.1	0.813899429
Leaf Number	set_0031-x-cla_0230	1	13.0	0.000518348
Leaf Number	pho_0052	1	4.5	3.68E-02
Leaf Number	tri_0218	1	44.2	2.24E-09
Leaf Number	pho_0052-x-tri_0218	1	112.2	1.68E-17
Leaf Number	pho_0052	1	3.2	7.52E-02
Leaf Number	ver_0232	1	1.6	2.13E-01
Leaf Number	pho_0052-x-ver_0232	1	51.8	9.87E-11
Leaf Number	pho_0052	1	8.2	5.09E-03
Leaf Number	ste_0804	1	2.9	9.09E-02
Leaf Number	pho_0052-x-ste_0804	1	90.5	7.55E-16
Leaf Number	pho_0052	1	3.6	6.26E-02
Leaf Number	fus_0983	1	30.1	4.64E-07
Leaf Number	pho_0052-x-fus_0983	1	26.7	1.69E-06
Leaf Number	cur_0077	1	0.7	0.389859005
Leaf Number	tol_0289	1	7.8	0.006932502
Leaf Number	cur_0077-x-tol_0289	1	12.5	0.000745723
Leaf Number	muc_0113	1	0.6	0.427629133
Leaf Number	fus_0983	1	10.0	0.002207997
Leaf Number	muc_0113-x-fus_0983	1	12.2	0.000795238
Leaf Number	set_0031	1	2.9	0.093590942
Leaf Number	muc_0113	1	14.3	0.000257689
Leaf Number	set_0031-x-muc_0113	1	2.8	0.098284743
Leaf Number	set_0031	1	0.3	5.79E-01
Leaf Number	tri_0218	1	17.5	6.63E-05
Leaf Number	set_0031-x-tri_0218	1	1.1	3.05E-01
Leaf Number	set_0031	1	3.3	0.070160705
Leaf Number	col_0223	1	11.8	0.000848771
Leaf Number	set_0031-x-col_0223	1	3.0	0.083706886
Leaf Number	pho_0052	1	30.9	2.75E-07
Leaf Number	tol_0289	1	2.4	1.25E-01
Leaf Number	pho_0052-x-tol_0289	1	1.9	1.71E-01
Leaf Number	ver_0232	1	3.2	7.48E-02
Leaf Number	alt_1239	1	25.1	2.66E-06
Leaf Number	ver_0232-x-alt_1239	1	56.7	3.74E-11
Leaf Number	tol_0289	1	1.9	0.169314542
Leaf Number	fus_0983	1	9.0	0.003846298
Leaf Number	tol_0289-x-fus_0983	1	1.1	0.290086465
Leaf Number	ste_0804	1	8.1	5.60E-03
Leaf Number	alt_1239	1	24.8	2.97E-06
Leaf Number	ste_0804-x-alt_1239	1	119.8	2.74E-18
Leaf Number	fus_0983	1	17.0	1.08E-04
Leaf Number	alt_1239	1	99.5	8.30E-15
Leaf Number	fus_0983-x-alt_1239	1	34.4	1.57E-07
Leaf Number	set_0031	1	3.6	5.89E-02
Leaf Number	ver_0232	1	22.2	7.64E-06
Leaf Number	set_0031-x-ver_0232	1	1.8	1.82E-01
Leaf Number	set_0031	1	7.8	0.006289984
Leaf Number	tol_0289	1	7.4	0.007685094
Leaf Number	set_0031-x-tol_0289	1	5.9	0.017082316
Leaf Number	set_0031	1	24.5	2.87E-06
Leaf Number	ste_0804	1	12.1	7.53E-04
Leaf Number	set_0031-x-ste_0804	1	22.5	6.65E-06
Leaf Number	set_0031	1	204.9	2.01E-26
Leaf Number	asp_0917	1	272.0	6.53E-31
Leaf Number	set_0031-x-asp_0917	1	74.1	8.06E-14
Leaf Number	set_0031	1	3.5	0.063692553
Leaf Number	fus_0983	1	11.6	0.001012887
Leaf Number	set_0031-x-fus_0983	1	1.5	0.217837366
Leaf Number	set_0031	1	55.4	5.61E-11
Leaf Number	alt_1239	1	82.5	2.34E-14
Leaf Number	set_0031-x-alt_1239	1	63.3	5.00E-12
Leaf Number	pho_0052	1	13.6	3.94E-04
Leaf Number	alt_1239	1	31.7	2.05E-07
Leaf Number	pho_0052-x-alt_1239	1	101.6	1.97E-16
Leaf Number	muc_0113	1	43.4	2.79E-09
Leaf Number	alt_1239	1	67.4	1.41E-12
Leaf Number	muc_0113-x-alt_1239	1	68.1	1.13E-12
Leaf Number	tri_0218	1	23.9	5.60E-06
Leaf Number	alt_1239	1	47.1	1.57E-09
Leaf Number	tri_0218-x-alt_1239	1	93.6	6.93E-15
Leaf Number	col_0223	1	44.0	2.36E-09
Leaf Number	alt_1239	1	23.4	5.37E-06
Leaf Number	col_0223-x-alt_1239	1	65.7	2.46E-12
Leaf Number	tol_0289	1	89.1	1.94E-14
Leaf Number	alt_1239	1	64.7	9.15E-12
Leaf Number	tol_0289-x-alt_1239	1	89.1	1.94E-14
SPAD	cur_0077	1	21.5	1.75E-05
SPAD	asp_0917	1	13.5	4.85E-04
SPAD	cur_0077-x-asp_0917	1	0.3	5.73E-01
SPAD	cur_0077	1	21.5	1.75E-05
SPAD	asp_0917	1	13.5	4.85E-04
SPAD	cur_0077-x-asp_0917	1	0.3	5.73E-01
SPAD	cur_0077	1	2.5	1.21E-01
SPAD	fus_0983	1	0.0	8.30E-01
SPAD	cur_0077-x-fus_0983	1	38.8	2.36E-08
SPAD	tri_0218	1	1.6	0.21681471
SPAD	asp_0917	1	3.2	0.07819595
SPAD	tri_0218-x-asp_0917	1	5.0	0.02866536
SPAD	cla_0230	1	5.1	0.02785789
SPAD	asp_0917	1	2.1	0.15582833
SPAD	cla_0230-x-asp_0917	1	6.3	0.01480263
SPAD	asp_0917	1	20.3	2.78232E-05
SPAD	fus_0983	1	11.3	0.001321803
SPAD	asp_0917-x-fus_0983	1	0.1	0.752541838
SPAD	asp_0917	1	2.9	0.09536327
SPAD	alt_1239	1	5.4	0.02358256
SPAD	asp_0917-x-alt_1239	1	5.7	0.02051474
SPAD	cur_0077	1	43.0	9.81E-09
SPAD	tri_0218	1	19.5	3.82E-05
SPAD	cur_0077-x-tri_0218	1	3.8	5.67E-02
SPAD	cur_0077	1	45.6	4.41E-09
SPAD	cla_0230	1	6.5	1.28E-02
SPAD	cur_0077-x-cla_0230	1	3.0	8.62E-02
SPAD	cur_0077	1	42.6	1.13E-08
SPAD	ver_0232	1	2.1	1.53E-01
SPAD	cur_0077-x-ver_0232	1	0.8	3.71E-01
SPAD	tri_0218	1	0.0	0.91022784
SPAD	cla_0230	1	2.9	0.09472951
SPAD	tri_0218-x-cla_0230	1	5.5	0.02244203
SPAD	tri_0218	1	0.1	0.72735966
SPAD	ver_0232	1	5.9	0.01808574
SPAD	tri_0218-x-ver_0232	1	3.5	0.06719285
SPAD	col_0223	1	1.5	0.220874837
SPAD	cla_0230	1	10.8	0.001745492
SPAD	col_0223-x-cla_0230	1	16.1	0.000181535
SPAD	col_0223	1	9.1	0.003757276
SPAD	asp_0917	1	0.0	0.967051495
SPAD	col_0223-x-asp_0917	1	16.1	0.00017795
SPAD	cla_0230	1	1.0	0.31298973
SPAD	ver_0232	1	4.9	0.03168287
SPAD	cla_0230-x-ver_0232	1	2.6	0.11115049
SPAD	cla_0230	1	4.9	0.03171801
SPAD	alt_1239	1	7.1	0.01030176
SPAD	cla_0230-x-alt_1239	1	7.7	0.00740528
SPAD	ver_0232	1	10.8	0.001771754
SPAD	asp_0917	1	0.8	0.363320097
SPAD	ver_0232-x-asp_0917	1	9.2	0.003663481
SPAD	ver_0232	1	1.6	2.10E-01
SPAD	fus_0983	1	25.7	3.49E-06
SPAD	ver_0232-x-fus_0983	1	1.1	3.00E-01
SPAD	pho_0052	1	8.7	4.44E-03
SPAD	cur_0077	1	18.1	6.71E-05
SPAD	pho_0052-x-cur_0077	1	15.6	1.93E-04
SPAD	pho_0052	1	5.5	0.022873655
SPAD	muc_0113	1	10.1	0.002377039
SPAD	pho_0052-x-muc_0113	1	0.0	0.975437257
SPAD	pho_0052	1	9.2	0.003745229
SPAD	col_0223	1	5.2	0.02699104
SPAD	pho_0052-x-col_0223	1	0.3	0.585923606
SPAD	pho_0052	1	5.7	0.02025232
SPAD	cla_0230	1	0.6	0.43292469
SPAD	pho_0052-x-cla_0230	1	0.0	0.94990953
SPAD	cur_0077	1	69.1	7.34E-12
SPAD	muc_0113	1	9.7	2.68E-03
SPAD	cur_0077-x-muc_0113	1	0.0	8.47E-01
SPAD	muc_0113	1	2.5	1.21E-01
SPAD	tri_0218	1	4.5	3.88E-02
SPAD	muc_0113-x-tri_0218	1	19.4	4.81E-05
SPAD	muc_0113	1	0.2	0.684583567
SPAD	col_0223	1	1.1	0.2909793
SPAD	muc_0113-x-col_0223	1	16.1	0.000180719
SPAD	muc_0113	1	0.4	0.50527423
SPAD	cla_0230	1	4.5	0.03823062
SPAD	muc_0113-x-cla_0230	1	8.3	0.00565885
SPAD	muc_0113	1	0.0	0.921624369
SPAD	ver_0232	1	14.6	0.000342309
SPAD	muc_0113-x-ver_0232	1	9.9	0.002676502
SPAD	tri_0218	1	3.0	8.87E-02
SPAD	col_0223	1	2.9	9.42E-02
SPAD	tri_0218-x-col_0223	1	19.4	4.74E-05
SPAD	cur_0077	1	53.7	4.26E-10
SPAD	col_0223	1	30.4	6.25E-07
SPAD	cur_0077-x-col_0223	1	6.7	1.20E-02
SPAD	cur_0077	1	27.0	2.15E-06
SPAD	ste_0804	1	21.3	1.83E-05
SPAD	cur_0077-x-ste_0804	1	18.0	6.95E-05
SPAD	cur_0077	1	43.1	9.52E-09
SPAD	alt_1239	1	13.9	3.98E-04
SPAD	cur_0077-x-alt_1239	1	10.3	2.08E-03
SPAD	tri_0218	1	0.6	0.43461106
SPAD	ste_0804	1	3.8	0.05683868
SPAD	tri_0218-x-ste_0804	1	3.3	0.07568122
SPAD	col_0223	1	32.4	3.13E-07
SPAD	fus_0983	1	17.9	7.20E-05
SPAD	col_0223-x-fus_0983	1	6.3	1.47E-02
SPAD	cla_0230	1	0.6	0.437945
SPAD	ste_0804	1	0.0	0.9962469
SPAD	cla_0230-x-ste_0804	1	0.0	0.9011947
SPAD	cla_0230	1	11.0	1.49E-03
SPAD	fus_0983	1	24.1	6.34E-06
SPAD	cla_0230-x-fus_0983	1	3.4	6.93E-02
SPAD	ver_0232	1	4.4	0.03966852
SPAD	ste_0804	1	2.4	0.12431475
SPAD	ver_0232-x-ste_0804	1	2.0	0.16063167
SPAD	ste_0804	1	11.3	1.31E-03
SPAD	fus_0983	1	17.4	8.93E-05
SPAD	ste_0804-x-fus_0983	1	6.9	1.09E-02
SPAD	muc_0113	1	1.4	2.43E-01
SPAD	ste_0804	1	19.3	4.96E-05
SPAD	muc_0113-x-ste_0804	1	18.2	7.70E-05
SPAD	muc_0113	1	8.8	0.004449181
SPAD	asp_0917	1	0.0	0.855449491
SPAD	muc_0113-x-asp_0917	1	17.5	0.000101114
SPAD	tri_0218	1	26.9	2.19E-06
SPAD	fus_0983	1	12.9	6.14E-04
SPAD	tri_0218-x-fus_0983	1	5.7	1.98E-02
SPAD	tol_0289	1	2.0	0.1600655
SPAD	asp_0917	1	5.6	0.0216465
SPAD	tol_0289-x-asp_0917	1	2.5	0.1193424
SPAD	ste_0804	1	9.3	0.003571822
SPAD	asp_0917	1	0.9	0.336069866
SPAD	ste_0804-x-asp_0917	1	8.9	0.004123805
SPAD	pho_0052	1	12.0	0.001021721
SPAD	asp_0917	1	2.0	0.161481728
SPAD	pho_0052-x-asp_0917	1	6.7	0.012294504
SPAD	muc_0113	1	6.4	0.01442567
SPAD	tol_0289	1	0.1	0.73095298
SPAD	muc_0113-x-tol_0289	1	0.6	0.43919673
SPAD	tri_0218	1	0.0	0.98001288
SPAD	tol_0289	1	4.0	0.04990123
SPAD	tri_0218-x-tol_0289	1	5.7	0.02035806
SPAD	col_0223	1	1.1	0.30707083
SPAD	ver_0232	1	6.5	0.01371341
SPAD	col_0223-x-ver_0232	1	3.3	0.07388905
SPAD	col_0223	1	0.0	0.98184196
SPAD	tol_0289	1	4.8	0.03340641
SPAD	col_0223-x-tol_0289	1	6.8	0.01182937
SPAD	col_0223	1	0.3	0.59103228
SPAD	ste_0804	1	5.6	0.02109666
SPAD	col_0223-x-ste_0804	1	5.0	0.02971532
SPAD	cla_0230	1	0.7	0.3987316
SPAD	tol_0289	1	0.4	0.5457266
SPAD	cla_0230-x-tol_0289	1	0.0	0.8280703
SPAD	ver_0232	1	0.1	0.7008925
SPAD	tol_0289	1	0.5	0.4830793
SPAD	ver_0232-x-tol_0289	1	0.1	0.7783577
SPAD	tol_0289	1	0.6	0.4320978
SPAD	ste_0804	1	1.7	0.1923027
SPAD	tol_0289-x-ste_0804	1	1.4	0.2384218
SPAD	set_0031	1	9.9	2.68E-03
SPAD	pho_0052	1	26.2	4.41E-06
SPAD	set_0031-x-pho_0052	1	10.8	1.77E-03
SPAD	set_0031	1	78.5	7.71E-13
SPAD	cur_0077	1	46.7	3.22E-09
SPAD	set_0031-x-cur_0077	1	2.2	1.44E-01
SPAD	set_0031	1	1.9	1.73E-01
SPAD	cla_0230	1	17.8	8.98E-05
SPAD	set_0031-x-cla_0230	1	23.5	1.05E-05
SPAD	pho_0052	1	7.9	0.006926559
SPAD	tri_0218	1	4.1	0.048642441
SPAD	pho_0052-x-tri_0218	1	0.3	0.594027982
SPAD	pho_0052	1	8.4	0.005426264
SPAD	ver_0232	1	1.7	0.202538815
SPAD	pho_0052-x-ver_0232	1	0.4	0.525592521
SPAD	pho_0052	1	7.2	0.009713932
SPAD	ste_0804	1	0.4	0.538453987
SPAD	pho_0052-x-ste_0804	1	0.2	0.625178747
SPAD	pho_0052	1	2.3	0.135477118
SPAD	fus_0983	1	17.0	0.000104572
SPAD	pho_0052-x-fus_0983	1	7.4	0.008185011
SPAD	cur_0077	1	22.9	9.90E-06
SPAD	tol_0289	1	21.3	1.86E-05
SPAD	cur_0077-x-tol_0289	1	14.5	3.11E-04
SPAD	muc_0113	1	35.6	1.07E-07
SPAD	fus_0983	1	20.4	2.68E-05
SPAD	muc_0113-x-fus_0983	1	5.0	2.87E-02
SPAD	set_0031	1	0.1	7.15E-01
SPAD	muc_0113	1	10.8	1.79E-03
SPAD	set_0031-x-muc_0113	1	42.4	2.23E-08
SPAD	set_0031	1	6.8	1.15E-02
SPAD	tri_0218	1	2.9	9.26E-02
SPAD	set_0031-x-tri_0218	1	19.0	5.71E-05
SPAD	set_0031	1	4.2	4.61E-02
SPAD	col_0223	1	6.3	1.47E-02
SPAD	set_0031-x-col_0223	1	28.7	1.64E-06
SPAD	pho_0052	1	8.6	0.0047515
SPAD	tol_0289	1	0.1	0.7753536
SPAD	pho_0052-x-tol_0289	1	0.5	0.4889069
SPAD	ver_0232	1	0.2	0.634661
SPAD	alt_1239	1	0.2	0.6523639
SPAD	ver_0232-x-alt_1239	1	0.1	0.7770595
SPAD	tol_0289	1	16.0	0.000160621
SPAD	fus_0983	1	15.6	0.000189464
SPAD	tol_0289-x-fus_0983	1	7.7	0.007078395
SPAD	ste_0804	1	0.5	0.4757027
SPAD	alt_1239	1	1.0	0.3144021
SPAD	ste_0804-x-alt_1239	1	0.7	0.3933959
SPAD	fus_0983	1	23.4	8.14E-06
SPAD	alt_1239	1	8.3	5.41E-03
SPAD	fus_0983-x-alt_1239	1	6.0	1.68E-02
SPAD	set_0031	1	9.2	3.75E-03
SPAD	ver_0232	1	20.9	2.69E-05
SPAD	set_0031-x-ver_0232	1	15.2	2.60E-04
SPAD	set_0031	1	16.7	0.000143822
SPAD	tol_0289	1	5.0	0.0297475
SPAD	set_0031-x-tol_0289	1	7.0	0.010589231
SPAD	set_0031	1	10.9	0.001696239
SPAD	ste_0804	1	13.1	0.000627936
SPAD	set_0031-x-ste_0804	1	12.2	0.000950337
SPAD	set_0031	1	6.3	1.48E-02
SPAD	asp_0917	1	1.3	2.63E-01
SPAD	set_0031-x-asp_0917	1	25.9	4.37E-06
SPAD	set_0031	1	39.6	2.91E-08
SPAD	fus_0983	1	52.6	5.80E-10
SPAD	set_0031-x-fus_0983	1	0.5	4.68E-01
SPAD	set_0031	1	14.6	0.000330075
SPAD	alt_1239	1	12.9	0.000691492
SPAD	set_0031-x-alt_1239	1	14.1	0.000413736
SPAD	pho_0052	1	4.5	0.03864838
SPAD	alt_1239	1	0.2	0.67508655
SPAD	pho_0052-x-alt_1239	1	0.1	0.78877382
SPAD	muc_0113	1	0.0	0.975331837
SPAD	alt_1239	1	8.1	0.006274222
SPAD	muc_0113-x-alt_1239	1	8.9	0.004281578
SPAD	tri_0218	1	0.3	0.61437759
SPAD	alt_1239	1	3.5	0.06650897
SPAD	tri_0218-x-alt_1239	1	4.1	0.04878955
SPAD	col_0223	1	3.7	5.88E-02
SPAD	alt_1239	1	19.2	5.16E-05
SPAD	col_0223-x-alt_1239	1	20.5	3.13E-05
SPAD	tol_0289	1	2.2	0.14034446
SPAD	alt_1239	1	3.0	0.09000507
SPAD	tol_0289-x-alt_1239	1	3.4	0.06984128
